# Synthetic lethality of fungal catabolite repressors reveals essential coupling of carbon repression with mitochondrial and ribosomal gene expression

**DOI:** 10.64898/2026.05.08.723686

**Authors:** Anmoldeep Randhawa, Raubins Kumar, Mayank Gupta, Syed Shams Yazdani

## Abstract

Carbon catabolite repression (CCR) enables fungi to preferentially utilize favorable carbon sources through global transcriptional control. In filamentous fungi, CCR is classically attributed to the C2H2 zinc-finger repressor Mig1/CreA; however, residual repression following Mig1 disruption suggests additional regulatory layers in *Talaromyces pinophilus* (previously called *Penicillium funiculosum* NCIM1228). Here, we identify Mig3, a previously uncharacterized, Eurotiales-specific C2H2 transcription factor that functions redundantly with Mig1 in CCR. Mig3 contains conserved N-terminal zinc-finger motifs and a fungal transcription factor middle homology region and binds canonical Mig1 response elements with higher DNA affinity. Genetic analyses reveal that simultaneous loss of Mig1 and Mig3 is synthetically lethal, indicating an essential shared function beyond carbon repression. Integrative transcriptomic, chromatin immunoprecipitation sequencing, and proteomic analyses demonstrate that Mig1 and Mig3 directly regulate genes encoding mitochondrial and ribosomal components, including key factors involved in oxidative phosphorylation, while repressing genes required for alternative carbon metabolism. Loss of either repressor compromises expression of respiratory and ribosomal genes and confers hypersensitivity to mitochondrial and ribosomal inhibitors. In addition, both repressors physically associate with mitochondrial, ribosomal, and central metabolic proteins, suggesting coordination of transcriptional and post-transcriptional regulatory mechanisms. Together, our findings redefine fungal catabolite repressors as metabolic gatekeepers that couple CCR to mitochondrial and ribosome biogenesis, thereby controlling the metabolic switch between core cellular growth processes and enzyme secretion.
