## Supplemental Table - Primers used in the study for "Synthetic lethality of fungal catabolite repressors reveals essential coupling of carbon repression with mitochondrial and ribosomal gene expression"

### Sheet: Sheet1
S. No	Oligo Name	Sequence 5' to 3'	Use
1	Mig3 XhoI F	AGCGTCCGTATGAATGTACC	For Mig3 deletion confirmation
2	Mig3 MauBI R	GTACCACTCTACCTGTGTAGGTTTGAG	For Mig3 deletion confirmation
3	Mig3 5'RACE R	GGCATCCGGAATCATTGGC	For Mig3 deletion confirmation
4	Mig3 3'RACE F	CTTCAATTGAACTTTTAGATGACATTGACTG	For Mig3 deletion confirmation
5	Mig1 NdeI F	TCGCCATATGTCACCGTCATCTTCGTCAGTGG	Mig1 cloning and expression
6	Mig1 PspXI R	TGGTGCTCGAGTCATCTCGAGTTGGGGTTGTTG	Mig1 cloning and expression
7	Mig3 NcoI F	TATACCATGGATGGTCTTGAGAAAATGTGAAATTTGTG	Mig3 cloning and expression
8	Mig3 XhoI R	GGTGCTCGAGCGCAGTAGATGTATGTATATTGACTAGCG	Mig3 cloning and expression
9	CbhI pro -1000 F	TTTCATTTTAATTTGTCAGACAGCAAGAGTC	EMSA
10	Cbh Pro -480 R	CGCGGAGGACATGAACATTG	EMSA
11	Cbh Pro -500 F	CAATGTTCATGTCCTCCGC	EMSA
12	Cbh Pro -1R	CAGGAGCCTACCATATTAATTGGAGTC	EMSA
13	Mig1 cons SEQ F	GGAACAAACCCCGCATATGG	EMSA
14	Mig1 cons seq R	CCATATGCGGGGTTTGTTCC	EMSA
15	Mig1 5' KpnI F	TATGGGTACCCTTCCCCCACACGGTACTCC	Tet-off plasmid
16	Ble GPD XmaJI R	atgtCCTAGGCATCTGTAGGGCGTCCAAATATCG	Tet-off plasmid
17	PfraA Pro XmaJI F	atctCCTAGGccctcggctggtctgtc	Tet-off plasmid
18	Tet O7 Pmin NcoI R	atctCCATGGTGTTTAAACGGTGATGTC	Tet-off plasmid
19	CreA NcoI F	atctCCATGGATGTCACCGTCATCTTCGTCAG	Tet-off plasmid
20	3_5.58 F	ATCCTGTTCGGCTATGATACAGG	qPCR-RNA-seq
21	3_5.58 R	CCGACGAAATCTCCCATTGGG	qPCR-RNA-seq
22	19_3.93 F	TCGCGAACACTTCCTCGAC	qPCR-RNA-seq
23	19_3.93 R	CATGCGTAGGGCTTCTCGC	qPCR-RNA-seq
24	20_3.17 F	CTTTACTGACAAGCATGGCTTTGATTG	qPCR-RNA-seq
25	20_3.17 R	GGTCGAAAACATTACAGTAAGATTGTACACTC	qPCR-RNA-seq
26	4.71 F	CGTTAGACAGCAACCTGTACGG	qPCR-RNA-seq
27	4.71 R	CCATGTTAAACTCTGAGGTTGTAGTTTTACC	qPCR-RNA-seq
28	32_1.15 F	TTCTGTACTGAGTCTGGCTTTCG	qPCR-RNA-seq
29	32_1.15 R	CAACGGAGCCGCTATCCC	qPCR-RNA-seq
30	37_1.47 F	ATGGCGCCAACTCACCG	qPCR-RNA-seq
31	37_1.47 R	CCTTCTTCAGCTGAGATTGGAGTG	qPCR-RNA-seq
32	40_0.23 F	TTCCAATACAGGGGCCGCC	qPCR-RNA-seq
33	40_0.23 R	TGGTGCCGGATGGGGTG	qPCR-RNA-seq
34	202_0.14 F	ATCCAGATCGCGGCATTGG	qPCR-RNA-seq
35	202_0.14 R	GATTCAGCTGTATCTGTCTTTAGGAGG	qPCR-RNA-seq
36	218_0.2 F	CTGCAAGAAGATCTTACACGGTTTG	qPCR-RNA-seq
37	218_0.2 R	GAGTCGCCGCAATTTTGTACAC	qPCR-RNA-seq
38	71_0.8 F	ATGTCTTCGTCCAATATCGCTCAAG	qPCR-RNA-seq
39	71_0.8 R	GAAGCCATCATAGACGAGATCGG	qPCR-RNA-seq
40	37_1.47 F	ATGGCGCCAACTCACCG	qPCR-RNA-seq
41	37_1.47 R	CCTTCTTCAGCTGAGATTGGAGTG	qPCR-RNA-seq
42	24_1.76 F	ATGGAGGCTCTCGTGCTG	qPCR-RNA-seq
43	24_1.76 R	AGGATTGGCATCACCATTGATATTGTG	qPCR-RNA-seq
44	1_5.31 F	GAGAGATTCAGCGCCAAAACTGTTAG	qPCR-RNA-seq
45	1_5.31 R	AATAGTTGGTTGACTTTGTTGGGG	qPCR-RNA-seq
46	3_4.81 F	CAAATGGTTTGGACGTCGAAGTCC	qPCR-RNA-seq
47	3_4.81 R	ATCGGGACAAGCCATGAAGC	qPCR-RNA-seq
48	6_0.26 F	GCCAGAACAGTTTGGGAAGACG	qPCR-RNA-seq
49	6_0.26 R	GAGCCTCCCCCGCCAC	qPCR-RNA-seq
50	8_2.48 F	ATTCGCCAACATTTGGTTGCTTTAC	qPCR-RNA-seq
51	8_2.48 R	GATAACCATGGGCTCGACCC	qPCR-RNA-seq
52	15_0.4 F	CTCCCTTTGCTCTAGGGCTCC	qPCR-RNA-seq
53	15_0.4 R	AATGCCCATCTTCAAGACCGC	qPCR-RNA-seq
54	30_2.65 F	CCATCAACCCTACAAATGAATCAGAAATAGTC	qPCR-RNA-seq
55	30_2.65 R	TTCGATTGTGGCGAGAGTGAGG	qPCR-RNA-seq
56	85_0.6 F	CCAGCAAAGGTGTATCGGCG	qPCR-RNA-seq
57	85_0.6 R	TTCTTTCGCTACGTCTTTCAATACATCCAG	qPCR-RNA-seq
58	121_0.23 F	GGAACATACAGCGTGCAAGTTG	qPCR-RNA-seq
59	121_0.23 R	TTCGTGGGACTCTCTGTCCTTC	qPCR-RNA-seq
60	3_0.62 F	GGCCTACTCTTTGAATGTGCCG	qPCR-RNA-seq
61	3_0.62 R	AGGAATCGCACGGGTACG	qPCR-RNA-seq
62	4_2.102 F	CGGCTCGCTGGTCTGAAG	qPCR-RNA-seq
63	4_2.102 R	GACGTTGGCGTCGGTGTC	qPCR-RNA-seq
64	6_0.37 F	ATGTTCGCCAACCGAATGGC	qPCR-RNA-seq
65	6_0.37 R	CCACGGCGAGCCTGGG	qPCR-RNA-seq
66	7_2.118 F	ATGCCTCGCTTCGACGAC	qPCR-RNA-seq
67	7_2.118 R	TGGGCTGCATCGCTGATG	qPCR-RNA-seq
68	21_3.55 F	CTGGCTCGTCATCATGTGTTCC	qPCR-RNA-seq
69	21_3.55 R	GCTCTGTGAGCCAGCAACC	qPCR-RNA-seq
70	32_1.48 F	ATGCAGTACAGACTCATCCTCGC	qPCR-RNA-seq
71	32_1.48 R	CTGCTGAAATCGGAACCTAGTTGTC	qPCR-RNA-seq
72	185_0.17 F	GCTTGCACAGTCCAAGTCAATCG	qPCR-RNA-seq
73	185_0.17 R	TGGTTTCATCCAAACATACATCTTTTAATTCATCG	qPCR-RNA-seq
74	196_0.11 F	CTGCAAGAAGATCTTACACGGTTTGATG	qPCR-RNA-seq
75	196_0.11 R	GAGTGGCCGCAATTTTGTACACG	qPCR-RNA-seq
76	339_0.0 F	ATGCCCTCGGTGAGCCTC	qPCR-RNA-seq
77	339_0.0 R	GAGTGGCTGATCCCAAACGG	qPCR-RNA-seq
78	339_0.5 F	GAAGATTCCGAAGATATATTGGAGAAGTTCC	qPCR-RNA-seq
79	339_0.5 R	ATTGACTTGGCCTGTGCCAG	qPCR-RNA-seq
80	2_7.56 F	ATGCCGCCCTCAACCAAG	qPCR-RNA-seq
81	2_7.56 R	GTCACCATCACCGTTGAAGATAACAC	qPCR-RNA-seq
82	3_6.78 F	GAGAAAGTGAACCGAGTGCAGAC	qPCR-RNA-seq
83	3_6.78 R	ATATCCAAATGACCATGTCACATTCATCG	qPCR-RNA-seq
84	5_0.62 F	ATGGGGTCTGTTCAAAGGATTTATGAATG	qPCR-RNA-seq
85	5_0.62 R	CTTTCGATTGGCGTATCGATATCAACG	qPCR-RNA-seq
86	16_3.21 F	GGCCAAATGTGATGGCCTCC	qPCR-RNA-seq
87	16_3.21 R	AGCCTGGGAATCCTTCGC	qPCR-RNA-seq
88	18_2.52 F	CTCAGTATCCTAATCTCTGGGTTCAATGG	qPCR-RNA-seq
89	18_2.52 R	TTTGGTAACCAGGTATTCATGCAAGCG	qPCR-RNA-seq
90	18_3.7 F	CGGTCCTGGTGTCCGTATCC	qPCR-RNA-seq
91	18_3.7 R	CAAAAGCGTTCACGAGGTCG	qPCR-RNA-seq
92	20_3.89 F	GTGTATCGGTCATCTCCAATTATCCAGG	qPCR-RNA-seq
93	20_3.89 R	GTATGTATCCACCATCGTTTCATCCTCAAC	qPCR-RNA-seq
94	23_3.47 F	CCCTAAGTGGTTGGAAGAGAATTCC	qPCR-RNA-seq
95	23_3.47 R	GGACGACTTTGAGCATGATTGAACC	qPCR-RNA-seq
96	32_2.5 F	ATGAAGAACTCCATCATCCTCTCCG	qPCR-RNA-seq
97	32_2.5 R	TGGCACTTGGCACCACCG	qPCR-RNA-seq
98	36_0.9 F	CAGAAATAGACATCGTTGCAGTCCAC	qPCR-RNA-seq
99	36_0.9 R	CCGATCAGAGGATGTAGCCCTG	qPCR-RNA-seq
100	36_0.95 F	CCAAAATCCAAGACTTTAGTTTCGGCC	qPCR-RNA-seq
101	36_0.95 R	ATCTCTTGGAATAAGTGCAATTAGATTGTCC	qPCR-RNA-seq
102	36_2.22 F	GGACGCGTGGATGGGTGAAG	qPCR-RNA-seq
103	36_2.22 R	AGCTTTCCGGAGTCGGAATG	qPCR-RNA-seq
104	38_2.42 F	CCACATCAGAAGATACCCAAATGGC	qPCR-RNA-seq
105	38_2.42 R	TCCTCCACGCGTGTGAAAAGG	qPCR-RNA-seq
106	45_1.109 F	GAATCAAAGGCAGCTGCAGAAACATTAG	qPCR-RNA-seq
107	45_1.109 R	CGTTTTGGACTAGAGTCACGTCCC	qPCR-RNA-seq
108	105_0.59 F	GGCGTAGGCGTCGGTG	qPCR-RNA-seq
109	105_0.59 R	GACTTGGGTTACGATGCCG	qPCR-RNA-seq
110	142_0.21 F	GAGAGACGGGCTTTTTAATGCGAG	qPCR-RNA-seq
111	142_0.21 R	AGTAAGTCGTAACAGCGACCAATGTTG	qPCR-RNA-seq
112	165_0.0 F	ATGGCCAACCTGGCGG	qPCR-RNA-seq
113	165_0.0 R	AACACCTGCACCTCGAGATTC	qPCR-RNA-seq
114	184_0.0 F	ATGTTTGTAGATGTTGGTGGCGG	qPCR-RNA-seq
115	184_0.0 R	CGGATGTAGTATGCGCGTGC	qPCR-RNA-seq
116	238_0.0 F	CAATCTAGAATTAAGCGATTTGTGAAGGAGG	qPCR-RNA-seq
117	238_0.0 R	AATTTCCAGCTTTCGTTGAACGTTCG	qPCR-RNA-seq
118	262_0.2 F	ATGATCTGCGCCCTTCCTCTTG	qPCR-RNA-seq
119	262_0.2 R	AGATTGGAGGCAACACTTGCTG	qPCR-RNA-seq
120	32_1.82 F	ATGTCGGACTCATCAGAAACGGAC	qPCR-RNA-seq
121	32_1.82 R	CCTTCATGCCCATTCTGAGCC	qPCR-RNA-seq
122	19_0.18 F	CTCGCTTGGCACCCAACTC	qPCR-RNA-seq
123	19_0.18 R	CTGAAACCCATTGCGATACTTGCAG	qPCR-RNA-seq
124	101_108 F	ATGGCAGATTCGGCCCTACG	qPCR-RNA-seq
125	101_108 R	TCGGGATCAGCACCAGACTCAG	qPCR-RNA-seq
126	209_0.1 F	GGTCTTATTTTCTTTGGCGTCTTTGGC	qPCR-RNA-seq
127	209_0.1 R	AAATAAGTCGCGGGCCGC	qPCR-RNA-seq
128	102_0.0 F	ATGCTACGACTAGACAACAAAGTCGTC	qPCR-RNA-seq
129	102_0.0 R	TCCTGAACGTCGCATATACCGC	qPCR-RNA-seq
